# Neural mechanisms of handedness for precision drawing: hand-dependent engagement of cortical networks for bimanual control

**DOI:** 10.1101/2025.11.18.689091

**Authors:** Namarta Kapil, Taewon Kim, Samah Gassass, Ruiwen Zhou, Alexandre R. Carter, Ian G. Dobbins, Lei Liu, Mark P. McAvoy, Muriah D. Wheelock, Yong Wang, David M. Brogan, Christopher J. Dy, Susan E. Mackinnon, Benjamin A. Philip

**Author notes:** Corresponding Author: Benjamin Philip. Co-first authors (Namarta Kapil, Taewon Kim).

## Abstract

Neural mechanisms underlying handedness remain poorly understood. We used functional magnetic resonance imaging (fMRI) to study performance of a visually guided drawing task with each hand. We hypothesized that the left superior parietal lobule supports drawing with either hand, and individuals with chronic peripheral nerve injury (PNI) to the dominant hand use the same mechanism as healthy adults. Thirty-three right-handed adults (23 healthy, 10 patients) underwent fMRI while performing a precision drawing task, alternating between the right hand (RH) and left hand (LH). BOLD magnitude and functional connectivity (FC) modulation via generalized psychophysiological interaction were analyzed in 12 a priori regions of interest, followed by additional exploratory areas identified via whole-brain magnitude analysis. During LH drawing (compared to RH drawing), contralateral primary motor cortex showed lower BOLD magnitude but greater FC with two networks: First, a left motor-premotor network with increased FC and equal-or-greater magnitude during LH drawing. Second, a right parietal network characterized by increased FC during LH drawing but increased magnitude during RH drawing. Exploratory whole-brain analyses supported and extended these motor and parietal networks, and additionally suggested that RH drawing may involve greater magnitude and FC within a bilateral parieto-premotor network centered on right paracingulate cortex. No significant group-related effects were observed in BOLD magnitude or FC. These results describe the first proposed mechanisms for LH precision drawing, both of which depend on differential engagement of bimanual control networks: a left hemisphere motor-premotor network for precision motor control, which engages intrahemispherically (directly) during RH drawing and interhemispherically (indirectly) during LH drawing; and a right hemisphere parietal network with greater distributed coordination during LH drawing. Although these mechanisms’ preservation after PNI requires confirmation in a larger sample, their differential involvement in LH precision drawing supports their potential relevance as neuromodulatory targets to enhance LH performance after RH impairment.
