## Supplementary material for "Neural mechanisms of handedness for precision drawing: hand-dependent engagement of cortical networks for bimanual control": SuppTable1_Demographics.xlsx

### Sheet: Sheet1
Supplementary Table 1: Participant demographics
	Total (n=33)	Patient (n=10)	Healthy (n=23)	Between-groups
Age (y), mean ± SD	48 ± 18	52 ± 17	46 ± 18	t = -0.818, p = 0.424
Sex (female), n (%)	24 (74%)	7 (73%)	17 (74%)	c2(1) = 0.000, p > 0.99
Race/Ethnicity, n				Fisher: df = 6, p = 0.900
Native American	1	1	0
White	22	7	15
Black	5	1	4
Asian	3	1	2
Hispanic and/or Latino	1	0	1
Middle Eastern/North African	1	0	1
Prefer not to say	1	0	1
Education, n				Fisher: df = 2, p > 0.99
High school or equivalent	2	0	2
Some college	20	7	13
Post college degree (e.g., Masters)	10	3	7
DASH upper limb ability	87 ± 17	68 ± 16	98 ± 2	t = -9.062, p = 1.36x10-10
Notes: Between-group differences were assessed with independent-sample t tests (continuous data), chi-square (χ²) tests (categorical data), or Fisher’s exact test (multi-category data). All participants had at least a high school education.
