## Supplementary material for "Neural mechanisms of handedness for precision drawing: hand-dependent engagement of cortical networks for bimanual control": SuppTable2_ParticipantInfo.xlsx

### Sheet: Sheet1
Supplementary Table 2: Participant Information
subject_num	DASH_ability	group	sexF	age
		(1 = patient)	(1 = female)	(years)
1001	57.8	1	1	55.469
1002	45.8	1	0	63.061
1004	54.2	1	1	53.331
1007	86.7	1	0	34.995
1008	65	1	1	24.238
1009	89.2	1	0	75.565
1011	92.2	1	1	67.647
1018	74.2	1	1	57.678
1019	60.3	1	0	76.142
1023	77.5	1	0	68.728
1026	48.3	1	1	64.09
1028	76.7	1	1	35.625
1029	59.2	1	1	37.615
2000	99	0	0	39.373
2001	100	0	0	59.608
2002	96.3	0	1	59.639
2003	96.2	0	1	25.191
2004	100	0	1	28.43
2007	95.4	0	1	26.491
2009	100	0	1	54.979
2012	91.7	0	1	54.157
2013	96.3	0	1	32.827
2016	99.1	0	1	65.454
2017	100	0	1	37.889
2018	97.2	0	0	67.901
2022	95.4	0	1	30.248
2024	100	0	1	30.689
2025	100	0	1	31.318
2026	96.3	0	1	53.068
2031	99.1	0	1	35.253
2032	97	0	0	79.039
2035	100	0	0	31.896
2036	96.2	0	1	31.414
2037	100	0	1	26.39
2038	97.2	0	0	82.36
2039	98.1	0	1	66.836
