## Supplementary material for "Neural mechanisms of handedness for precision drawing: hand-dependent engagement of cortical networks for bimanual control": SuppTable3_GLMEresults.xlsx

### Sheet: Sheet1
Supplementary Table 3: GLME results
ROI	Factor	T	p-uncorrected	p-FDR	Model adjusted-r2	Chance adjusted-r2	Model vs. chance p-value
M1_Ipsi	hand(LH-RH)	2.69839	0.00907256	0.0217741	0.679219	0.019 ± 0.075	0
M1_Ipsi	isPatient	0.0657115	0.94783	0.954926
M1_Ipsi	sexF	0.90444	0.36944	0.982445
M1_Ipsi	DASH_ability	0.255894	0.798923	0.982445
M1_Ipsi	age	0.317834	0.751733	0.982445
M1_Ipsi	hand(LH-RH) * isPatient	-0.64936	0.518626	0.954926
M1_Contra	hand(LH-RH)	-3.80683	0.000337234	0.00202341	0.818902	0.021 ± 0.087	0
M1_Contra	isPatient	-1.55712	0.124791	0.954926
M1_Contra	age	-1.49255	0.140883	0.982445
M1_Contra	sexF	-0.282431	0.778602	0.982445
M1_Contra	DASH_ability	-1.507	0.137148	0.982445
M1_Contra	hand(LH-RH) * isPatient	0.672868	0.503658	0.954926
SPLhIP3_Ipsi	hand(LH-RH)	-4.00967	0.000173304	0.00202341	0.653141	0.024 ± 0.082	0
SPLhIP3_Ipsi	isPatient	0.723004	0.472534	0.954926
SPLhIP3_Ipsi	sexF	1.10131	0.275233	0.982445
SPLhIP3_Ipsi	DASH_ability	0.504533	0.615766	0.982445
SPLhIP3_Ipsi	age	0.255736	0.799044	0.982445
SPLhIP3_Ipsi	hand(LH-RH) * isPatient	0.943984	0.349027	0.954926
SPLhIP3_Contra	hand(LH-RH)	1.52059	0.133704	0.223556	0.634776	0.017 ± 0.071	0
SPLhIP3_Contra	isPatient	1.06062	0.293186	0.954926
SPLhIP3_Contra	sexF	1.3129	0.194299	0.982445
SPLhIP3_Contra	age	0.380281	0.705103	0.982445
SPLhIP3_Contra	DASH_ability	0.918418	0.36214	0.982445
SPLhIP3_Contra	hand(LH-RH) * isPatient	0.0567623	0.954926	0.954926
IPS_Ipsi	hand(LH-RH)	-3.02622	0.00366609	0.0109983	0.37679	0.018 ± 0.076	0
IPS_Ipsi	isPatient	-0.283193	0.77802	0.954926
IPS_Ipsi	sexF	1.49113	0.141255	0.982445
IPS_Ipsi	DASH_ability	-1.12711	0.264259	0.982445
IPS_Ipsi	age	-0.199429	0.842613	0.982445
IPS_Ipsi	hand(LH-RH) * isPatient	-0.491611	0.624819	0.954926
IPS_Contra	hand(LH-RH)	1.46204	0.149038	0.223556	0.365513	0.020 ± 0.077	0
IPS_Contra	isPatient	-0.829642	0.410086	0.954926
IPS_Contra	sexF	1.33454	0.187155	0.982445
IPS_Contra	DASH_ability	-1.19402	0.237248	0.982445
IPS_Contra	age	-0.0564748	0.955154	0.982445
IPS_Contra	hand(LH-RH) * isPatient	1.01115	0.316073	0.954926
SPL7A_Ipsi	hand(LH-RH)	-1.25074	0.215968	0.287958	0.189398	0.018 ± 0.083	0
SPL7A_Ipsi	isPatient	-0.14008	0.889074	0.954926
SPL7A_Ipsi	age	-0.0110945	0.991185	0.991185
SPL7A_Ipsi	sexF	0.579238	0.564634	0.982445
SPL7A_Ipsi	DASH_ability	-0.229843	0.819009	0.982445
SPL7A_Ipsi	hand(LH-RH) * isPatient	0.401021	0.689853	0.954926
SPL7A_Contra	hand(LH-RH)	-0.979329	0.331416	0.350812	0.35773	0.023 ± 0.088	0
SPL7A_Contra	isPatient	-0.258813	0.796681	0.954926
SPL7A_Contra	sexF	0.92005	0.361293	0.982445
SPL7A_Contra	DASH_ability	-0.233973	0.815816	0.982445
SPL7A_Contra	age	-0.131895	0.895516	0.982445
SPL7A_Contra	hand(LH-RH) * isPatient	0.963958	0.339002	0.954926
PMd_Ipsi	hand(LH-RH)	-0.948272	0.346859	0.350812	0.738549	0.018 ± 0.079	0
PMd_Ipsi	isPatient	-0.39027	0.697743	0.954926
PMd_Ipsi	sexF	0.712204	0.479145	0.982445
PMd_Ipsi	age	-0.709772	0.480641	0.982445
PMd_Ipsi	DASH_ability	-0.162201	0.871702	0.982445
PMd_Ipsi	hand(LH-RH) * isPatient	1.50245	0.138316	0.954926
PMd_Contra	hand(LH-RH)	-0.940468	0.350812	0.350812	0.506159	0.016 ± 0.075	0
PMd_Contra	isPatient	0.175482	0.861302	0.954926
PMd_Contra	sexF	0.717178	0.476094	0.982445
PMd_Contra	age	-0.59214	0.556019	0.982445
PMd_Contra	DASH_ability	-0.0843981	0.933026	0.982445
PMd_Contra	hand(LH-RH) * isPatient	-0.346582	0.730139	0.954926
SMA_Ipsi	hand(LH-RH)	3.52935	0.000814652	0.00325861	0.73582	0.018 ± 0.086	0
SMA_Ipsi	isPatient	-0.737698	0.463622	0.954926
SMA_Ipsi	DASH_ability	-0.177358	0.859835	0.982445
SMA_Ipsi	age	0.381837	0.703954	0.982445
SMA_Ipsi	sexF	0.302251	0.763524	0.982445
SMA_Ipsi	hand(LH-RH) * isPatient	1.36713	0.176771	0.954926
SMA_Contra	hand(LH-RH)	-1.62305	0.10991	0.21982	0.332067	0.014 ± 0.076	0
SMA_Contra	isPatient	-0.829049	0.410418	0.954926
SMA_Contra	age	0.0827787	0.934308	0.982445
SMA_Contra	sexF	0.345936	0.730621	0.982445
SMA_Contra	DASH_ability	-0.684392	0.496407	0.982445
SMA_Contra	hand(LH-RH) * isPatient	-0.113826	0.909762	0.954926
