## Supplementary material for "Neural mechanisms of handedness for precision drawing: hand-dependent engagement of cortical networks for bimanual control": SuppTable4_Collinearity.xlsx

### Sheet: ROI31_corr
Supplementary Table 4: Collinearity
Area	ROI_SPL7A-i	ROI_SPL7A-c	ROI_IPS-i	ROI_IPS-c	ROI_M1-i	ROI_M1-c	ROI_PMd-i	ROI_PMd-c	ROI_SMA-i	ROI_SMA-c	ROI_SPLhIP3-i	ROI_SPLhIP3-c	LH>RH_clust07_M16d1-i	LH>RH_clust06_SMA6mp-i	LH>RH_clust05_IPLPFm-c	LH>RH_clust04_S1BA2-i	LH>RH_clust03_Putamen-i	LH>RH_clust02_MTGGapMap-c	LH>RH_clust01_IPLPGa-c	RH>LH_clust12_IPLPFm-i	RH>LH_clust11_WM-i	RH>LH_clust10_cblmVI-i	RH>LH_clust09_FG4-i	RH>LH_clust08_WM_callosal_body-i	RH>LH_clust07_S1BA2-c	RH>LH_clust06_PCGGapMap-i	RH>LH_clust05_Ph2-i	RH>LH_clust04_SPL7A-i	RH>LH_clust03_SPL5M-i	RH>LH_clust02_cblmCrusI-c	RH>LH_clust01_V3ahOc4d-c
ROI_SPL7A-i	1	0.504598	0.501102	0.408483	0.125293	0.386257	0.488169	0.522861	0.408561	0.56	0.351478	0.376993	0.403254	0.429178	0.326882	0.464267	0.43912	0.338545	0.253786	0.378009	0.316411	0.566393	0.478389	0.181579	0.448827	0.396975	0.404547	0.526396	0.23543	0.483404	0.561628
ROI_SPL7A-c	0.504598	1	0.458408	0.410395	0.0817322	0.467953	0.526986	0.490885	0.411457	0.534587	0.388596	0.304865	0.338737	0.380018	0.323544	0.343572	0.326747	0.217001	0.180852	0.408683	0.308609	0.571738	0.427433	0.164519	0.530307	0.36813	0.32258	0.590209	0.241526	0.517265	0.604942
ROI_IPS-i	0.501102	0.458408	1	0.385019	0.259539	0.538295	0.426039	0.468063	0.293881	0.628691	0.585758	0.341044	0.382877	0.359376	0.183892	0.234487	0.261146	0.359568	0.198802	0.775147	0.565824	0.663813	0.592283	0.447114	0.612248	0.525342	0.489905	0.636009	0.547101	0.623754	0.462119
ROI_IPS-c	0.408483	0.410395	0.385019	1	0.40722	0.447188	0.495984	0.420655	0.482962	0.480128	0.333637	0.527834	0.549589	0.526819	0.633548	0.419849	0.380279	0.567059	0.618462	0.406217	0.403828	0.475445	0.359215	0.328936	0.407779	0.32512	0.366659	0.472495	0.259319	0.471046	0.19193
ROI_M1-i	0.125293	0.0817322	0.259539	0.40722	1	0.113245	0.394759	0.349942	0.498482	0.344001	0.411269	0.569463	0.682135	0.625072	0.587293	0.424597	0.519654	0.519332	0.577079	0.438385	0.504261	0.405228	0.399928	0.523555	0.189752	0.47107	0.388851	0.31961	0.433489	0.421979	0.261706
ROI_M1-c	0.386257	0.467953	0.538295	0.447188	0.113245	1	0.592623	0.590398	0.161535	0.492764	0.343425	0.23344	0.266586	0.205049	0.0902874	0.205153	0.202012	0.110517	0.145577	0.492653	0.435794	0.547919	0.315224	0.226286	0.828677	0.381206	0.315935	0.48336	0.298502	0.487181	0.349309
ROI_PMd-i	0.488169	0.526986	0.426039	0.495984	0.394759	0.592623	1	0.690578	0.46732	0.604775	0.486162	0.477498	0.548804	0.532517	0.419524	0.497602	0.552196	0.426599	0.382526	0.527989	0.532978	0.710384	0.592988	0.408896	0.606531	0.56537	0.483847	0.483107	0.340061	0.66203	0.530685
ROI_PMd-c	0.522861	0.490885	0.468063	0.420655	0.349942	0.590398	0.690578	1	0.405442	0.533347	0.505325	0.458003	0.476259	0.474674	0.352614	0.335874	0.510793	0.444598	0.312538	0.530429	0.530686	0.683179	0.549555	0.414641	0.635643	0.565974	0.489946	0.463525	0.400326	0.681771	0.513299
ROI_SMA-i	0.408561	0.411457	0.293881	0.482962	0.498482	0.161535	0.46732	0.405442	1	0.507083	0.357357	0.525316	0.798473	0.924356	0.582179	0.599676	0.578147	0.506514	0.483468	0.259883	0.180242	0.373164	0.292285	0.168017	0.232825	0.271135	0.245936	0.402853	0.179902	0.326798	0.2974
ROI_SMA-c	0.56	0.534587	0.628691	0.480128	0.344001	0.492764	0.604775	0.533347	0.507083	1	0.578752	0.485809	0.582241	0.555465	0.355494	0.437631	0.421854	0.401625	0.247479	0.610816	0.589887	0.722798	0.577397	0.405644	0.651778	0.6101	0.5921	0.629711	0.492829	0.617934	0.516097
ROI_SPLhIP3-i	0.351478	0.388596	0.585758	0.333637	0.411269	0.343425	0.486162	0.505325	0.357357	0.578752	1	0.629279	0.42891	0.420055	0.318955	0.363643	0.297564	0.331662	0.42299	0.829183	0.709934	0.657209	0.688378	0.628436	0.556896	0.680569	0.695216	0.496572	0.654662	0.720465	0.593511
ROI_SPLhIP3-c	0.376993	0.304865	0.341044	0.527834	0.569463	0.23344	0.477498	0.458003	0.525316	0.485809	0.629279	1	0.534361	0.587799	0.628336	0.523886	0.449811	0.511655	0.631506	0.586341	0.507382	0.503184	0.521494	0.486941	0.403905	0.515607	0.512538	0.402001	0.47339	0.573098	0.412498
LH>RH_clust07_M16d1-i	0.403254	0.338737	0.382877	0.549589	0.682135	0.266586	0.548804	0.476259	0.798473	0.582241	0.42891	0.534361	1	0.885031	0.665735	0.680962	0.678799	0.64331	0.535083	0.356287	0.381007	0.493366	0.380947	0.277844	0.33588	0.346146	0.35537	0.312046	0.257865	0.383157	0.287615
LH>RH_clust06_SMA6mp-i	0.429178	0.380018	0.359376	0.526819	0.625072	0.205049	0.532517	0.474674	0.924356	0.555465	0.420055	0.587799	0.885031	1	0.655845	0.665885	0.649352	0.575097	0.583508	0.350632	0.305953	0.41003	0.371655	0.255731	0.300534	0.34641	0.304617	0.370878	0.247592	0.409222	0.318818
LH>RH_clust05_IPLPFm-c	0.326882	0.323544	0.183892	0.633548	0.587293	0.0902874	0.419524	0.352614	0.582179	0.355494	0.318955	0.628336	0.665735	0.655845	1	0.471536	0.55608	0.676128	0.811901	0.219852	0.30579	0.343908	0.245427	0.290401	0.098563	0.265306	0.244068	0.24098	0.306286	0.40479	0.164943
LH>RH_clust04_S1BA2-i	0.464267	0.343572	0.234487	0.419849	0.424597	0.205153	0.497602	0.335874	0.599676	0.437631	0.363643	0.523886	0.680962	0.665885	0.471536	1	0.643879	0.504883	0.455784	0.298155	0.262111	0.391984	0.384377	0.207472	0.417742	0.39714	0.33202	0.164897	0.168359	0.262728	0.390487
LH>RH_clust03_Putamen-i	0.43912	0.326747	0.261146	0.380279	0.519654	0.202012	0.552196	0.510793	0.578147	0.421854	0.297564	0.449811	0.678799	0.649352	0.55608	0.643879	1	0.555185	0.405208	0.294407	0.403931	0.524321	0.347193	0.223426	0.350273	0.517431	0.357157	0.296287	0.316243	0.447642	0.380915
LH>RH_clust02_MTGGapMap-c	0.338545	0.217001	0.359568	0.567059	0.519332	0.110517	0.426599	0.444598	0.506514	0.401625	0.331662	0.511655	0.64331	0.575097	0.676128	0.504883	0.555185	1	0.609142	0.337374	0.406443	0.455436	0.436515	0.376438	0.194924	0.366037	0.393842	0.227967	0.356636	0.471476	0.237759
LH>RH_clust01_IPLPGa-c	0.253786	0.180852	0.198802	0.618462	0.577079	0.145577	0.382526	0.312538	0.483468	0.247479	0.42299	0.631506	0.535083	0.583508	0.811901	0.455784	0.405208	0.609142	1	0.321029	0.377772	0.245098	0.271946	0.404125	0.123354	0.307611	0.317033	0.153488	0.371958	0.378588	0.190501
RH>LH_clust12_IPLPFm-i	0.378009	0.408683	0.775147	0.406217	0.438385	0.492653	0.527989	0.530429	0.259883	0.610816	0.829183	0.586341	0.356287	0.350632	0.219852	0.298155	0.294407	0.337374	0.321029	1	0.818565	0.780066	0.812406	0.760467	0.727047	0.748604	0.775336	0.695045	0.7727	0.813198	0.658633
RH>LH_clust11_WM-i	0.316411	0.308609	0.565824	0.403828	0.504261	0.435794	0.532978	0.530686	0.180242	0.589887	0.709934	0.507382	0.381007	0.305953	0.30579	0.262111	0.403931	0.406443	0.377772	0.818565	1	0.74464	0.7498	0.757087	0.621227	0.873095	0.802263	0.524114	0.715053	0.771017	0.633288
RH>LH_clust10_cblmVI-i	0.566393	0.571738	0.663813	0.475445	0.405228	0.547919	0.710384	0.683179	0.373164	0.722798	0.657209	0.503184	0.493366	0.41003	0.343908	0.391984	0.524321	0.455436	0.245098	0.780066	0.74464	1	0.796025	0.672035	0.738491	0.729109	0.774602	0.687688	0.607331	0.829666	0.715673
RH>LH_clust09_FG4-i	0.478389	0.427433	0.592283	0.359215	0.399928	0.315224	0.592988	0.549555	0.292285	0.577397	0.688378	0.521494	0.380947	0.371655	0.245427	0.384377	0.347193	0.436515	0.271946	0.812406	0.7498	0.796025	1	0.766312	0.576944	0.735089	0.793653	0.581075	0.654317	0.78604	0.769965
RH>LH_clust08_WM_callosal_body-i	0.181579	0.164519	0.447114	0.328936	0.523555	0.226286	0.408896	0.414641	0.168017	0.405644	0.628436	0.486941	0.277844	0.255731	0.290401	0.207472	0.223426	0.376438	0.404125	0.760467	0.757087	0.672035	0.766312	1	0.428952	0.656285	0.817979	0.447063	0.799808	0.693566	0.580672
RH>LH_clust07_S1BA2-c	0.448827	0.530307	0.612248	0.407779	0.189752	0.828677	0.606531	0.635643	0.232825	0.651778	0.556896	0.403905	0.33588	0.300534	0.098563	0.417742	0.350273	0.194924	0.123354	0.727047	0.621227	0.738491	0.576944	0.428952	1	0.606504	0.565213	0.584587	0.469178	0.621522	0.566869
RH>LH_clust06_PCGGapMap-i	0.396975	0.36813	0.525342	0.32512	0.47107	0.381206	0.56537	0.565974	0.271135	0.6101	0.680569	0.515607	0.346146	0.34641	0.265306	0.39714	0.517431	0.366037	0.307611	0.748604	0.873095	0.729109	0.735089	0.656285	0.606504	1	0.723559	0.53974	0.625972	0.756879	0.623945
RH>LH_clust05_Ph2-i	0.404547	0.32258	0.489905	0.366659	0.388851	0.315935	0.483847	0.489946	0.245936	0.5921	0.695216	0.512538	0.35537	0.304617	0.244068	0.33202	0.357157	0.393842	0.317033	0.775336	0.802263	0.774602	0.793653	0.817979	0.565213	0.723559	1	0.533487	0.753926	0.743126	0.717206
RH>LH_clust04_SPL7A-i	0.526396	0.590209	0.636009	0.472495	0.31961	0.48336	0.483107	0.463525	0.402853	0.629711	0.496572	0.402001	0.312046	0.370878	0.24098	0.164897	0.296287	0.227967	0.153488	0.695045	0.524114	0.687688	0.581075	0.447063	0.584587	0.53974	0.533487	1	0.57995	0.66159	0.54393
RH>LH_clust03_SPL5M-i	0.23543	0.241526	0.547101	0.259319	0.433489	0.298502	0.340061	0.400326	0.179902	0.492829	0.654662	0.47339	0.257865	0.247592	0.306286	0.168359	0.316243	0.356636	0.371958	0.7727	0.715053	0.607331	0.654317	0.799808	0.469178	0.625972	0.753926	0.57995	1	0.693591	0.558032
RH>LH_clust02_cblmCrusI-c	0.483404	0.517265	0.623754	0.471046	0.421979	0.487181	0.66203	0.681771	0.326798	0.617934	0.720465	0.573098	0.383157	0.409222	0.40479	0.262728	0.447642	0.471476	0.378588	0.813198	0.771017	0.829666	0.78604	0.693566	0.621522	0.756879	0.743126	0.66159	0.693591	1	0.675821
RH>LH_clust01_V3ahOc4d-c	0.561628	0.604942	0.462119	0.19193	0.261706	0.349309	0.530685	0.513299	0.2974	0.516097	0.593511	0.412498	0.287615	0.318818	0.164943	0.390487	0.380915	0.237759	0.190501	0.658633	0.633288	0.715673	0.769965	0.580672	0.566869	0.623945	0.717206	0.54393	0.558032	0.675821	1
