## Supplementary material for "Neural mechanisms of handedness for precision drawing: hand-dependent engagement of cortical networks for bimanual control": SuppTable5_FC_allSignifConnections.xlsx

### Sheet: Sheet1
Supplementary Table 5: Significant FC connections
FC not gPPI	LH drawing	ROI1	ROI2	T(32)	p-unc	p-FDR		RH drawing	ROI1	ROI2	T(32)	p-unc	p-FDR
		PMd-i	PMd-c	13.09	0	0			SPLhIP3-i	IPS-i	10.86	0	0
		IPS-c	SPLhIP3-c	12.64	0	0			PMd-i	PMd-c	10.56	0	0
		SPLhIP3-i	IPS-i	11.38	0	0			PMd-c	M1-c	10.27	0	0
		IPL-c	SPLhIP3-c	11.27	0	0			SPLhIP3-i	SPLhIP3-c	9.73	0	0
		SPL7A-i	SPL7A-c	11.08	0	0			SPL7A-i	SPL7A-c	9.47	0	0
		SPLhIP3-c	SPLhIP3-i	10.49	0	0			M1-c	SMA-c	9.4	0	0
		M1-c	IPL-c	10.03	0	0			SPLhIP3-i	SPL7A-i	8.55	0	0
		SMA-c	M1-c	10	0	0			M1-c	SMA-i	8.53	0	0
		M1-c	SPL7A-i	9.96	0	0			SMA-i	SMA-c	8.36	0	0
		M1-c	PMd-i	9.88	0	0			SPLhIP3-c	SPL7A-c	8.08	0	0
		S1-i	SMA-c	9.84	0	0			IPS-i	SPLhIP3-c	7.62	0	0
		M1-c	PMd-c	9.74	0	0			PMd-i	M1-c	7.59	0	0
		M1-i	M1-c	9.14	0	0			SPLhIP3-c	IPS-c	7.47	0	0
		SMA-c	SMA-i	9.1	0	0			SPLhIP3-i	SPL5M-i	7.37	0	0
		IPL-c	IPS-c	8.89	0	0			SPL7A-i	PMd-i	7.34	0	0
		S1-i	M1-i	8.67	0	0			SMA-i	M1-i	7.31	0	0
		S1-i	PMd-i	8.6	0	0			PMd-c	SMA-c	7.23	0	0
		SPL7A-c	SPLhIP3-c	8.56	0	0			M1-i	S1-i	6.98	0	1e-06
		M1-c	SPL7A-c	8.51	0	0			M1-c	M1-i	6.88	0	1e-06
		S1-i	M1-c	8.48	0	0			SPL7A-c	M1-c	6.79	0	1e-06
		PMd-c	IPL-c	8.18	0	0			SPL5M-i	IPS-c	6.65	0	1e-06
		PMd-i	SPL7A-c	8.13	0	0			SPLhIP3-c	SPL7A-i	6.54	0	1e-06
		IPS-c	SPLhIP3-i	8.07	0	0			SPL7A-i	PMd-c	6.49	0	2e-06
		SPL7A-c	IPL-c	7.97	0	0			SPLhIP3-i	PMd-i	6.44	0	2e-06
		PMd-i	SPL7A-i	7.93	0	0			PMd-c	SMA-i	6.42	0	2e-06
		SMA-i	M1-c	7.85	0	0			SPLhIP3-c	SPL5M-i	6.41	0	2e-06
		MTG-c	SPLhIP3-c	7.8	0	0			PMd-i	SMA-c	6.38	0	2e-06
		SMA-i	PMd-i	7.79	0	0			PMd-i	SMA-i	6.33	0	2e-06
		SMA-i	PMd-c	7.79	0	0			SPLhIP3-i	SPL7A-c	6.31	0	2e-06
		IPL-c	MTG-c	7.46	0	0			SPLhIP3-c	IPL-c	6.31	0	2e-06
		M1-i	PMd-i	7.44	0	0			SMA-i	S1-i	6.28	0	2e-06
		M1-i	SMA-i	7.4	0	0			SPLhIP3-c	MTG-c	6.15	1e-06	3e-06
		M1-i	SMA-c	7.31	0	0			IPS-i	PCG-i	5.95	1e-06	5e-06
		MTG-c	IPS-c	7.23	0	0			IPS-i	SPL7A-i	5.92	1e-06	5e-06
		PMd-c	SPL7A-c	7.22	0	0			IPS-c	IPL-c	5.92	1e-06	5e-06
		PMd-c	MTG-c	7.16	0	0			PMd-i	S1-i	5.75	2e-06	9e-06
		M1-c	MTG-c	6.92	0	0			SPL7A-c	PMd-c	5.73	2e-06	9e-06
		SPL7A-c	SPLhIP3-i	6.72	0	0			SPLhIP3-i	S1-i	5.68	3e-06	1e-05
		SPL7A-i	SPLhIP3-c	6.71	0	0			SPL7A-c	SMA-c	5.64	3e-06	1.1e-05
		SPL7A-i	SPLhIP3-i	6.61	0	1e-06			IPS-i	SPL5M-i	5.52	4e-06	1.5e-05
		SMA-i	IPL-c	6.6	0	1e-06			IPS-i	IPS-c	5.51	4e-06	1.5e-05
		PMd-c	SPL7A-i	6.54	0	1e-06			IPS-i	PMd-i	5.46	5e-06	1.7e-05
		SPL7A-c	MTG-c	6.38	0	1e-06			SPL7A-c	PMd-i	5.45	5e-06	1.7e-05
		M1-c	IPS-c	6.31	0	1e-06			IPS-i	S1-i	5.37	7e-06	2.1e-05
		SPL7A-i	IPL-c	6.28	0	1e-06			PMd-c	PCG-i	5.35	7e-06	2.2e-05
		PMd-i	MTG-c	6.25	1e-06	2e-06			MTG-c	IPL-c	5.34	7e-06	2.2e-05
		M1-i	IPS-i	6.24	1e-06	2e-06			M1-c	IPL-c	5.29	8e-06	2.4e-05
		SPL7A-c	IPS-c	6.17	1e-06	2e-06			SPLhIP3-i	IPS-c	5.21	1.1e-05	3e-05
		IPL-c	SPLhIP3-i	6.15	1e-06	2e-06			SPLhIP3-i	PMd-c	5.2	1.1e-05	3e-05
		IPS-c	IPS-i	6.15	1e-06	2e-06			SPL7A-i	M1-c	5.17	1.2e-05	3.3e-05
		PMd-i	IPL-c	6.05	1e-06	3e-06			SPLhIP3-c	PCG-i	5.11	1.5e-05	3.9e-05
		SPL7A-i	MTG-c	6.01	1e-06	3e-06			SPLhIP3-c	M1-c	5.08	1.6e-05	4.1e-05
		SMA-c	PMd-i	6.01	1e-06	3e-06			SPLhIP3-c	PMd-c	4.84	3.2e-05	8.2e-05
		SPLhIP3-i	SPL5M-i	5.98	1e-06	3e-06			SMA-c	S1-i	4.79	3.6e-05	9.1e-05
		M1-c	SPLhIP3-c	5.82	2e-06	4e-06			PMd-c	S1-i	4.74	4.2e-05	0.000103
		SMA-i	PCG-i	5.81	2e-06	5e-06			PMd-i	M1-i	4.7	4.7e-05	0.000114
		SMA-i	SPL7A-c	5.81	2e-06	5e-06			IPS-i	PMd-c	4.66	5.4e-05	0.000128
		SPLhIP3-c	IPS-i	5.69	3e-06	6e-06			IPS-i	SPL7A-c	4.63	5.8e-05	0.000136
		SMA-c	PMd-c	5.69	3e-06	6e-06			M1-i	SPL5M-i	4.61	6.2e-05	0.000144
		S1-i	SPL7A-i	5.45	5e-06	1.2e-05			SPL7A-i	S1-i	4.6	6.3e-05	0.000144
		S1-i	SPL7A-c	5.35	7e-06	1.6e-05			SPL7A-c	SMA-i	4.59	6.4e-05	0.000144
		M1-i	SPLhIP3-i	5.3	8e-06	1.8e-05			SPLhIP3-c	SMA-c	4.49	8.6e-05	0.000188
		SMA-c	IPL-c	5.3	8e-06	1.8e-05			SMA-i	PCG-i	4.49	8.8e-05	0.00019
		S1-i	PMd-c	5.26	9e-06	2e-05			SPLhIP3-c	PMd-i	4.4	0.000111	0.000236
		SPL7A-i	IPS-c	5.25	1e-05	2e-05			PMd-c	IPL-c	4.31	0.000143	0.0003
		MTG-c	SPLhIP3-i	5.22	1e-05	2.2e-05			SMA-c	M1-i	4.28	0.000159	0.000327
		SPLhIP3-i	PCG-i	5.13	1.4e-05	2.7e-05			SPLhIP3-i	M1-i	4.16	0.000226	0.000458
		PMd-i	IPS-c	5.11	1.4e-05	2.9e-05			SPL7A-i	IPS-c	4.11	0.000256	0.000513
		S1-i	IPS-i	5.1	1.5e-05	2.9e-05			SPL7A-i	SMA-c	4.08	0.000283	0.000558
		SMA-i	SPL7A-i	5.07	1.6e-05	3.2e-05			SPL7A-c	IPS-c	4.05	0.000304	0.000591
		SMA-c	PCG-i	5.05	1.7e-05	3.3e-05			SPL5M-i	IPL-c	3.77	0.000661	0.001266
		S1-i	SMA-i	5.03	1.8e-05	3.4e-05			M1-c	S1-i	3.71	0.000777	0.001468
		M1-i	PMd-c	4.93	2.4e-05	4.5e-05			SPL7A-c	MTG-c	3.68	0.00085	0.001584
		PMd-c	SPLhIP3-c	4.86	3e-05	5.5e-05			IPS-c	MTG-c	3.67	0.000866	0.001592
		PMd-c	IPS-c	4.82	3.3e-05	6e-05			PMd-i	PCG-i	3.67	0.000881	0.001597
		PMd-i	SPLhIP3-i	4.82	3.4e-05	6e-05			SMA-c	PCG-i	3.63	0.000984	0.001761
		MTG-c	IPS-i	4.82	3.4e-05	6e-05			SPL7A-i	M1-i	3.61	0.001022	0.001805
		SPL7A-i	IPS-i	4.66	5.3e-05	9.3e-05			SPL7A-i	MTG-c	3.59	0.001098	0.001914
		PMd-i	IPS-i	4.38	0.000119	0.000205			SPL5M-i	MTG-c	3.57	0.00116	0.001996
		S1-i	IPL-c	4.36	0.000127	0.000216			SPLhIP3-i	PCG-i	3.51	0.001366	0.002322
		M1-i	SPL7A-i	4.16	0.00022	0.00037			SMA-i	SPL5M-i	3.48	0.001476	0.002478
		SPL5M-i	PCG-i	4.14	0.000235	0.000389			PMd-c	IPS-c	3.46	0.001562	0.00259
		PMd-i	SPLhIP3-c	4.02	0.000331	0.000543			IPS-i	SMA-c	3.45	0.001603	0.002619
		SMA-c	SPL7A-i	3.91	0.00045	0.000729			PCG-i	SPL5M-i	3.44	0.001632	0.002619
		S1-i	SPLhIP3-i	3.81	0.000597	0.000955			S1-i	IPL-c	3.44	0.001637	0.002619
		M1-c	SPLhIP3-i	3.78	0.000646	0.001022			PMd-i	IPL-c	3.23	0.002846	0.004501
		PMd-c	SPLhIP3-i	3.77	0.000672	0.001051			SPL7A-i	SPL5M-i	3.21	0.00302	0.004721
		S1-i	MTG-c	3.74	0.000719	0.001111			PMd-c	MTG-c	3.19	0.003195	0.004938
		SMA-c	SPL7A-c	3.67	0.000869	0.001328			SMA-c	SPL5M-i	3.18	0.003291	0.005028
		SPLhIP3-c	SPL5M-i	3.51	0.001362	0.002058			PCG-i	IPS-c	3.09	0.00413	0.006241
		SMA-i	SPLhIP3-i	3.47	0.001491	0.002228			SPL7A-c	S1-i	3.08	0.004225	0.006314
		IPS-i	PCG-i	3.46	0.001551	0.002293			IPS-i	IPL-c	3.06	0.004449	0.006577
		IPL-c	IPS-i	3.44	0.001644	0.002405			PMd-i	SPL5M-i	3.03	0.00478	0.00699
		M1-i	SPL7A-c	3.39	0.001877	0.002716			IPS-i	M1-i	3.03	0.004868	0.007043
		IPS-i	SPL5M-i	3.34	0.002155	0.003086			M1-c	PCG-i	2.96	0.005786	0.008251
		SPL7A-c	PCG-i	-3.32	0.002228	0.003156			PCG-i	IPL-c	2.95	0.005854	0.008251
		M1-i	IPL-c	3.29	0.002413	0.003383			M1-c	MTG-c	2.95	0.005885	0.008251
		SPL7A-c	IPS-i	3.29	0.002445	0.003393			M1-i	IPL-c	2.92	0.006436	0.008932
		M1-i	SPLhIP3-c	3.26	0.002676	0.003676			IPS-i	MTG-c	2.83	0.007903	0.010857
		SMA-i	SPLhIP3-c	3.05	0.004524	0.006152			SPLhIP3-i	SMA-c	2.82	0.00814	0.01107
		M1-i	MTG-c	2.89	0.006933	0.009335			SPLhIP3-c	M1-i	2.8	0.008571	0.011541
		SMA-i	IPS-c	2.71	0.010595	0.014127			IPS-i	SMA-i	2.77	0.009291	0.012388
		M1-i	PCG-i	2.61	0.013667	0.018046			SPLhIP3-i	SMA-i	2.73	0.010149	0.013401
		IPS-c	PCG-i	2.44	0.0203	0.026546			SPLhIP3-c	SMA-i	2.7	0.011103	0.01452
		PMd-c	IPS-i	2.36	0.024288	0.031459			PMd-c	SPL5M-i	2.68	0.011517	0.014917
		SMA-c	IPS-i	2.33	0.026422	0.0339			M1-c	IPS-c	2.63	0.012983	0.016658
		M1-c	IPS-i	2.3	0.027895	0.035455			SPL7A-c	M1-i	2.55	0.01567	0.019656
		SMA-c	SPLhIP3-i	2.2	0.034786	0.043805			SPL7A-i	SMA-i	2.55	0.015676	0.019656
									S1-i	PCG-i	2.55	0.015764	0.019656
									IPS-i	M1-c	2.55	0.015898	0.019656
									SPL7A-c	SPL5M-i	2.53	0.016358	0.020043
									SPLhIP3-i	IPL-c	2.53	0.016521	0.020061
									S1-i	IPS-c	2.52	0.016728	0.020133
									SPLhIP3-c	S1-i	2.51	0.01735	0.020699
									SMA-i	IPL-c	2.46	0.01935	0.022884
									PMd-i	IPS-c	2.38	0.023457	0.027501
									PMd-c	M1-i	2.37	0.024044	0.027949
									PCG-i	MTG-c	2.26	0.03103	0.035763
									SPL7A-i	IPL-c	2.2	0.034953	0.039947
									SPLhIP3-i	M1-c	2.16	0.03804	0.042634
									SMA-i	IPS-c	2.16	0.038131	0.042634
									SPLhIP3-i	MTG-c	2.16	0.038245	0.042634
									S1-i	SPL5M-i	2.14	0.040322	0.044583
