## Supplementary material for "Neural mechanisms of handedness for precision drawing: hand-dependent engagement of cortical networks for bimanual control": SuppTable6_gPPI_with_wholebrain.xlsx

### Sheet: Sheet1
Supplementary Table 6: Whole-brain gPPI FC
ROI1	ROI2	T(32)	p-unc	p-FDR
IPL-c	SPL7A-c	5.33	8e-06	0.002064
SPL7A-c	IPL-c	4.3	0.000151	0.011308
M1-c	MTG-c	4.15	0.000227	0.011308
PMd-i	M1-i	4.12	0.00025	0.011308
PMd-c	SPL5M-i	-4.12	0.000253	0.011308
PMd-c	PCG-i	-4.09	0.000271	0.011308
IPL-c	SPL5M-i	-4.06	0.000298	0.011308
PCG-i	PMd-c	-4.02	0.000333	0.011308
IPS-c	IPL-c	3.92	0.000444	0.011961
SPL5M-i	PMd-c	-3.91	0.000446	0.011961
IPL-c	SMA-i	3.88	0.000484	0.011961
IPL-c	PMd-c	3.85	0.000535	0.011961
IPS-c	SPLhIP3-c	3.8	0.000606	0.011961
M1-c	IPL-c	3.79	0.000628	0.011961
M1-c	M1-i	3.77	0.00066	0.011961
IPL-c	IPS-c	3.71	0.00078	0.012488
PMd-c	MTG-c	3.71	0.00078	0.012488
SPL7A-i	IPL-c	3.56	0.001181	0.017097
SMA-c	M1-i	3.55	0.001211	0.017097
M1-c	IPS-c	3.53	0.001267	0.017097
SPLhIP3-c	PCG-i	-3.49	0.001419	0.017097
IPS-i	PCG-i	-3.49	0.001428	0.017097
SPL5M-i	IPL-c	-3.49	0.001446	0.017097
PMd-i	MTG-c	3.43	0.001679	0.019026
IPS-c	SPL5M-i	-3.29	0.002442	0.026107
PCG-i	IPS-i	-3.28	0.002496	0.026107
PMd-i	IPL-c	3.26	0.002631	0.026509
MTG-c	M1-c	3.18	0.003236	0.031436
IPL-c	M1-c	3.17	0.003363	0.031542
PCG-i	SPL7A-c	-3.15	0.003523	0.031929
IPL-c	SPL7A-i	3.13	0.003717	0.031929
SPL7A-c	MTG-c	3.12	0.00386	0.031929
PMd-c	M1-i	3.11	0.003874	0.031929
IPL-c	PMd-i	3.1	0.004028	0.032011
PMd-i	SPL5M-i	-3.09	0.004119	0.032011
IPS-c	M1-c	3.06	0.00447	0.033615
IPL-c	SPLhIP3-c	3.05	0.004573	0.033615
SPL5M-i	PMd-i	-3	0.00519	0.037152
SMA-c	SPL5M-i	-2.98	0.005509	0.038424
SPL7A-i	SPL5M-i	-2.95	0.005863	0.039867
SPL7A-i	SMA-i	2.93	0.006183	0.040113
SPL5M-i	IPS-c	-2.93	0.006194	0.040113
PCG-i	SPLhIP3-c	-2.86	0.007331	0.046375
MTG-c	PMd-c	2.85	0.007537	0.046593
IPL-c	SMA-c	2.78	0.009009	0.054455
M1-i	SMA-c	2.74	0.009989	0.059066
SPLhIP3-c	IPS-c	2.72	0.010406	0.059182
SPLhIP3-i	MTG-c	2.72	0.010444	0.059182
S1-i	SMA-c	2.68	0.011435	0.063476
SPL7A-c	PCG-i	-2.66	0.012002	0.06405
MTG-c	PMd-i	2.66	0.012009	0.06405
IPL-c	MTG-c	2.64	0.012734	0.066185
SPL7A-i	MTG-c	2.63	0.01315	0.066185
SMA-c	S1-i	2.62	0.013349	0.066185
M1-c	PMd-i	2.62	0.013383	0.066185
M1-i	S1-i	2.6	0.014031	0.067306
SMA-i	IPL-c	2.59	0.014246	0.067306
SPL5M-i	SPL7A-i	-2.59	0.014352	0.067306
M1-i	PMd-c	2.56	0.015432	0.071142
S1-i	M1-i	2.54	0.016331	0.073372
IPS-c	SPL7A-c	2.53	0.016455	0.073372
PCG-i	SPL7A-i	-2.52	0.01694	0.074317
M1-c	SMA-c	2.5	0.01767	0.07629
SMA-c	IPL-c	2.48	0.018513	0.078679
SMA-i	MTG-c	2.46	0.019394	0.081155
SPL5M-i	SMA-c	-2.44	0.020195	0.083227
M1-c	SPLhIP3-c	2.42	0.021317	0.086539
PMd-c	IPL-c	2.4	0.022226	0.088006
PMd-i	S1-i	2.4	0.0226	0.088006
IPL-c	SPLhIP3-i	2.39	0.022649	0.088006
MTG-c	SPL5M-i	-2.38	0.023485	0.089972
M1-c	S1-i	2.36	0.024616	0.092993
IPS-c	SPL7A-i	2.34	0.025766	0.095032
SPLhIP3-c	M1-c	2.34	0.025854	0.095032
SMA-i	SPL7A-i	2.29	0.028598	0.103714
SPLhIP3-c	SPL5M-i	-2.28	0.029367	0.105103
SMA-i	M1-i	2.27	0.030122	0.106406
SPL7A-c	SMA-c	-2.26	0.030878	0.107678
MTG-c	M1-i	2.24	0.031979	0.110105
M1-i	M1-c	2.22	0.033285	0.113168
IPS-i	SPL7A-c	-2.18	0.036482	0.122508
SPLhIP3-i	IPS-c	2.18	0.036986	0.122684
IPS-c	MTG-c	2.17	0.037911	0.12424
M1-i	SPL5M-i	-2.16	0.038647	0.125022
MTG-c	SMA-i	2.15	0.039069	0.125022
MTG-c	SPL7A-c	2.13	0.040713	0.128766
M1-i	PMd-i	2.13	0.041386	0.129391
IPS-i	M1-i	2.1	0.043675	0.134995
SPLhIP3-i	IPL-c	2.07	0.046326	0.141581
M1-c	SPL5M-i	-2.07	0.047099	0.142344
MTG-c	S1-i	2.05	0.048909	0.145507
SPLhIP3-c	IPL-c	2.04	0.049215	0.145507
