## Supplementary material for "Neural mechanisms of handedness for precision drawing: hand-dependent engagement of cortical networks for bimanual control": SuppTable7_patientEffects.xlsx

### Sheet: Sheet1
Supplementary Table 7: Patient Effects
ROI	Factor	T	p-uncorrected	p-FDR
M1_Ipsi	isPatient_1	0.0657115	0.94783	0.954926
M1_Ipsi	handIsLH_1:isPatient_1	-0.64936	0.518626	0.954926
M1_Contra	isPatient_1	-1.55712	0.124791	0.954926
M1_Contra	handIsLH_1:isPatient_1	0.672868	0.503658	0.954926
SPLhIP3_Ipsi	isPatient_1	0.723004	0.472534	0.954926
SPLhIP3_Ipsi	handIsLH_1:isPatient_1	0.943984	0.349027	0.954926
SPLhIP3_Contra	isPatient_1	1.06062	0.293186	0.954926
SPLhIP3_Contra	handIsLH_1:isPatient_1	0.0567623	0.954926	0.954926
IPS_Ipsi	isPatient_1	-0.283193	0.77802	0.954926
IPS_Ipsi	handIsLH_1:isPatient_1	-0.491611	0.624819	0.954926
IPS_Contra	isPatient_1	-0.829642	0.410086	0.954926
IPS_Contra	handIsLH_1:isPatient_1	1.01115	0.316073	0.954926
SPL7A_Ipsi	isPatient_1	-0.14008	0.889074	0.954926
SPL7A_Ipsi	handIsLH_1:isPatient_1	0.401021	0.689853	0.954926
SPL7A_Contra	isPatient_1	-0.258813	0.796681	0.954926
SPL7A_Contra	handIsLH_1:isPatient_1	0.963958	0.339002	0.954926
PMD_Ipsi	isPatient_1	-0.39027	0.697743	0.954926
PMD_Ipsi	handIsLH_1:isPatient_1	1.50245	0.138316	0.954926
PMD_Contra	isPatient_1	0.175482	0.861302	0.954926
PMD_Contra	handIsLH_1:isPatient_1	-0.346582	0.730139	0.954926
SMA_Ipsi	isPatient_1	-0.737698	0.463622	0.954926
SMA_Ipsi	handIsLH_1:isPatient_1	1.36713	0.176771	0.954926
SMA_Contra	isPatient_1	-0.829049	0.410418	0.954926
SMA_Contra	handIsLH_1:isPatient_1	-0.113826	0.909762	0.954926
SPL5M_Ipsi	isPatient_1	0.758379	0.451243	0.954926
SPL5M_Ipsi	handIsLH_1:isPatient_1	0.202173	0.840477	0.954926
IPL_Contra	isPatient_1	0.0706531	0.943913	0.954926
IPL_Contra	handIsLH_1:isPatient_1	-0.316248	0.752931	0.954926
S1_Ipsi	isPatient_1	0.788946	0.433303	0.954926
S1_Ipsi	handIsLH_1:isPatient_1	1.22531	0.225326	0.954926
MTG_Contra	isPatient_1	0.398516	0.691688	0.954926
MTG_Contra	handIsLH_1:isPatient_1	-2.32012	0.0238124	0.81
PCG_Ipsi	isPatient_1	0.120143	0.904778	0.954926
PCG_Ipsi	handIsLH_1:isPatient_1	0.169319	0.866125	0.954926
